# Age-associated downregulation of glutamate and GABA neurotransmission-related gene expression in the rostral ventrolateral medulla of male Fischer 344 rats

**DOI:** 10.1101/2022.12.14.520496

**Authors:** Sivasai Balivada, Geronimo P. Tapia, Hitesh N. Pawar, Arshad M. Khan, Michael J. Kenney

## Abstract

The rostral ventrolateral medulla (RVLM), a part of the medullary reticular formation, plays a major role in several physiological responses, including cardiovascular and sympathetic nervous system functions. Although aging causes disturbances in the responses of these physiological systems, RVLM involvement in these age-related changes is not clear. Previous work using high-throughput gene expression analysis of the RVLM in aged animals suggested that chemical neurotransmission-related genes might be downregulated with advancing age. Since RVLM function involves a balance of signals from inhibitory and excitatory inputs, which is largely mediated by gamma-aminobutyric acid (GABA) and excitatory amino acid (EAA) neurotransmission, we hypothesized that aging is associated with altered excitatory and/or inhibitory neurotransmission-related gene expression in the RVLM. To test this hypothesis, we micropunched an RVLM-containing area from young (3–5 months), middle-aged (12–14 months), and aged (22– 26 months) Fischer 344 male rats. RNA purified from these micropunches was analyzed using GABA and Glutamate RT^2^ Profiler PCR arrays (n= 8–10). Each profiler array has primers for 84 GABA and glutamate neurotransmission related genes. In addition, the expression of selected genes was validated at the RNA level using TaqMan^®^ based-qPCR and at the protein level using western blotting. All the genes that displayed significant differential expression (1.5-fold, *p* < .05, FDR < .05) were identified to be downregulated in the RVLM of aged and middle-aged rats compared to young rats. This downregulation did not appear to be a result of RVLM tissue sampling differences among the age groups, since a separate validation of our sampling method, which involved careful mapping of micropunched regions to a standardized brain atlas, revealed no spatial differences in sampled sites among age groups. Among the downregulated genes, the percentage of glutamate neurotransmission-related genes was higher than GABA neurotransmission-related genes. The Solute carrier family 1 member 6 (*Slc1a6*) gene showed the highest fold downregulation at the RNA level in the RVLM of aged compared to young rats, and its protein product, Excitatory amino acid transporter 4 (EAAT4), showed a downregulatory trend in the RVLM of aged and middle-aged rats. These results suggest that molecular constituents of both GABA and glutamate neurotransmission might be altered in the RVLM of aged and middle-aged rats, and the changes in glutamate neurotransmission might be more prominent. Investigating age-associated anatomical and functional changes in RVLM GABA and glutamate neurotransmission might provide a foundation for understanding the effects of aging on physiological function.
