## Supplemental File 1 for "Age-associated downregulation of glutamate and GABA neurotransmission-related gene expression in the rostral ventrolateral medulla of male Fischer 344 rats"

### Sheet: Sheet1
GABA/Glutamate RT2 profiler array
Well position	Unigene	Refseq	Symbol	Description	GABA/Glutatmate neurotransmission
A01	Rn.10090	NM_031003	Abat	4-aminobutyrate aminotransferase	GABA
A02	Rn.161712	NM_053396	Adcy7	Adenylate cyclase 7	GABA/Glutamate
A03	Rn.32078	NM_017155	Adora1	Adenosine A1 receptor	GABA/Glutamate
A04	Rn.11180	NM_053294	Adora2a	Adenosine A2a receptor	GABA/Glutamate
A05	Rn.10070	NM_022851	Aldh5a1	Aldehyde dehydrogenase 5 family, member A1	GABA/Glutamate
A06	Rn.2104	NM_019288	App	Amyloid beta (A4) precursor protein	Glutamate
A07	Rn.9976	NM_016992	Avp	Arginine vasopressin	Glutamate
A08	Rn.11266	NM_012513	Bdnf	Brain-derived neurotrophic factor	Glutamate
A09	Rn.87769	NM_012918	Cacna1a	Calcium channel, voltage-dependent, P/Q type, alpha 1A subunit	GABA/Glutamate
A10	Rn.85880	NM_147141	Cacna1b	Calcium channel, voltage-dependent, N type, alpha 1B subunit	GABA
A11	Rn.11213	NM_053891	Cdk5r1	Cyclin-dependent kinase 5, regulatory subunit 1	Glutamate
A12	Rn.102386	NM_001006971	Cln3	Ceroid-lipofuscinosis, neuronal 3	Glutamate
B01	Rn.9765	NM_019621	Dlg4	Discs, large homolog 4 (Drosophila)	Glutamate
B02	Rn.30059	NM_031028	Gabbr1	Gamma-aminobutyric acid (GABA) B receptor 1	GABA
B03	Rn.162814	NM_031802	Gabbr2	Gamma-aminobutyric acid (GABA) B receptor 2	GABA
B04	Rn.28463	NM_183326	Gabra1	Gamma-aminobutyric acid (GABA) A receptor, alpha 1	GABA
B05	Rn.48180	NM_001135779	Gabra2	Gamma-aminobutyric acid (GABA-A) receptor, subunit alpha 2	GABA
B06	Rn.81205	NM_080587	Gabra4	Gamma-aminobutyric acid (GABA) A receptor, alpha 4	GABA
B07	Rn.10368	NM_017295	Gabra5	Gamma-aminobutyric acid (GABA) A receptor, alpha 5	GABA
B08	Rn.29890	NM_021841	Gabra6	Gamma-aminobutyric acid (GABA) A receptor, alpha 6	GABA
B09	Rn.207157	NM_012956	Gabrb1	Gamma-aminobutyric acid (GABA) A receptor, beta 1	GABA
B10	Rn.233948	NM_017065	Gabrb3	Gamma-aminobutyric acid (GABA) A receptor, beta 3	GABA
B11	Rn.10927	NM_017289	Gabrd	Gamma-aminobutyric acid (GABA) A receptor, delta	GABA
B12	Rn.54455	NM_023091	Gabre	Gamma-aminobutyric acid (GABA) A receptor, epsilon	GABA
C01	Rn.10366	NM_080586	Gabrg1	Gamma-aminobutyric acid (GABA) A receptor, gamma 1	GABA
C02	Rn.230132	NM_183327	Gabrg2	Gamma-aminobutyric acid (GABA) A receptor, gamma 2	GABA
C03	Rn.10369	NM_024370	Gabrg3	Gamma-aminobutyric acid (GABA) A receptor, gamma 3	GABA
C04	Rn.81067	NM_031733	Gabrq	Gamma-aminobutyric acid (GABA) receptor, theta	GABA
C05	Rn.33552	NM_017291	Gabrr1	Gamma-aminobutyric acid (GABA) receptor, rho 1	GABA
C06	Rn.48659	NM_017292	Gabrr2	Gamma-aminobutyric acid (GABA) receptor, rho 2	GABA
C07	Rn.91245	NM_017007	Gad1	Glutamate decarboxylase 1	GABA/Glutamate
C08	Rn.5762	NM_012569	Gls	Glutaminase	GABA/Glutamate
C09	Rn.2204	NM_017073	Glul	Glutamate-ammonia ligase (glutamine synthetase)	GABA/Glutamate
C10	Rn.11391	NM_013145	Gnai1	Guanine nucleotide binding protein (G protein), alpha inhibiting 1	GABA/Glutamate
C11	Rn.22817	NM_031036	Gnaq	Guanine nucleotide binding protein (G protein), q polypeptide	GABA/Glutamate
C12	Rn.11032	NM_022865	Gphn	Gephyrin	GABA
D01	Rn.29971	NM_031608	Gria1	Glutamate receptor, ionotropic, AMPA 1	Glutamate
D02	Rn.91361	NM_017261	Gria2	Glutamate receptor, ionotropic, AMPA 2	Glutamate
D03	Rn.74049	NM_032990	Gria3	Glutamate receptor, ionotrophic, AMPA 3	Glutamate
D04	Rn.10938	NM_017263	Gria4	Glutamate receptor, ionotrophic, AMPA 4	Glutamate
D05	Rn.10449	NM_017241	Grik1	Glutamate receptor, ionotropic, kainate 1	Glutamate
D06	Rn.87696	NM_019309	Grik2	Glutamate receptor, ionotropic, kainate 2	Glutamate
D07	Rn.10049	NM_012572	Grik4	Glutamate receptor, ionotropic, kainate 4	Glutamate
D08	Rn.74042	NM_031508	Grik5	Glutamate receptor, ionotropic, kainate 5	Glutamate
D09	Rn.9840	NM_017010	Grin1	Glutamate receptor, ionotropic, N-methyl D-aspartate 1	Glutamate
D10	Rn.9710	NM_012573	Grin2a	Glutamate receptor, ionotropic, N-methyl D-aspartate 2A	Glutamate
D11	Rn.9711	NM_012574	Grin2b	Glutamate receptor, ionotropic, N-methyl D-aspartate 2B	Glutamate
D12	Rn.9709	NM_012575	Grin2c	Glutamate receptor, ionotropic, N-methyl D-aspartate 2C	Glutamate
E01	Rn.87787	NM_017011	Grm1	Glutamate receptor, metabotropic 1	Glutamate
E02	Rn.9681	NM_001105711	Grm2	Glutamate receptor, metabotropic 2	Glutamate
E03	Rn.41715	NM_001105712	Grm3	Glutamate receptor, metabotropic 3	Glutamate
E04	Rn.89046	NM_022666	Grm4	Glutamate receptor, metabotropic 4	Glutamate
E05	Rn.29972	NM_017012	Grm5	Glutamate receptor, metabotropic 5	Glutamate
E06	Rn.44615	NM_022920	Grm6	Glutamate receptor, metabotropic 6	Glutamate
E07	Rn.10409	NM_031040	Grm7	Glutamate receptor, metabotropic 7	Glutamate
E08	Rn.44420	NM_022202	Grm8	Glutamate receptor, metabotropic 8	Glutamate
E09	Rn.37500	NM_031707	Homer1	Homer homolog 1 (Drosophila)	Glutamate
E10	Rn.30014	NM_053309	Homer2	Homer homolog 2 (Drosophila)	Glutamate
E11	Rn.9869	NM_031512	Il1b	Interleukin 1 beta	Glutamate
E12	Rn.2135	NM_001007235	Itpr1	Inositol 1,4,5-triphosphate receptor, type 1	Glutamate
F01	Rn.34914	NM_053842	Mapk1	Mitogen activated protein kinase 1	Glutamate
F02	Rn.13345	NM_021748	Nsf	N-ethylmaleimide-sensitive factor	GABA
F03	Rn.10510	NM_019256	P2rx7	Purinergic receptor P2X, ligand-gated ion channel, 7	GABA/Glutamate
F04	Rn.6872	NM_031620	Phgdh	Phosphoglycerate dehydrogenase	GABA
F05	Rn.44692	NM_001005560	Pla2g6	Phospholipase A2, group VI (cytosolic, calcium-independent)	Glutamate
F06	Rn.45523	NM_001077641	Plcb1	Phospholipase C, beta 1 (phosphoinositide-specific)	Glutamate
F07	Rn.153570	NM_001135778	Prodh	Proline dehydrogenase	Glutamate
F08	Rn.14545	NM_133440	Shank2	SH3 and multiple ankyrin repeat domains 2	Glutamate
F09	Rn.19372	NM_053427	Slc17a6	Solute carrier family 17 (sodium-dependent inorganic phosphate cotransporter), member 6	Glutamate
F10	Rn.10267	NM_053859	Slc17a7	Solute carrier family 17 (sodium-dependent inorganic phosphate cotransporter), member 7	Glutamate
F11	Rn.84876	NM_153725	Slc17a8	Solute carrier family 17 (sodium-dependent inorganic phosphate cotransporter), member 8	Glutamate
F12	Rn.6384	NM_013032	Slc1a1	Solute carrier family 1 (neuronal/epithelial high affinity glutamate transporter, system Xag), member 1	Glutamate
G01	Rn.10240	NM_017215	Slc1a2	Solute carrier family 1 (glial high affinity glutamate transporter), member 2	Glutamate
G02	Rn.34134	NM_019225	Slc1a3	Solute carrier family 1 (glial high affinity glutamate transporter), member 3	GABA/Glutamate
G03	Rn.10827	NM_032065	Slc1a6	Solute carrier family 1 (high affinity aspartate/glutamate transporter), member 6	Glutamate
G04	Rn.225093	NM_001108973	Slc1a7	Solute carrier family 1 (glutamate transporter), member 7	Glutamate
G05	Rn.10846	NM_031782	Slc32a1	Solute carrier family 32 (GABA vesicular transporter), member 1	GABA
G06	Rn.96943	NM_138832	Slc38a1	Solute carrier family 38, member 1	GABA/Glutamate
G07	Rn.234542	NM_024371	Slc6a1	Solute carrier family 6 (neurotransmitter transporter, GABA), member 1	GABA
G08	Rn.10545	NM_024372	Slc6a11	Solute carrier family 6 (neurotransmitter transporter, GABA), member 11	GABA
G09	Rn.11352	NM_017335	Slc6a12	Solute carrier family 6 (neurotransmitter transporter, betaine/GABA), member 12	GABA
G10	Rn.10527	NM_133623	Slc6a13	Solute carrier family 6 (neurotransmitter transporter, GABA), member 13	GABA
G11	Rn.1827	NM_019169	Snca	Synuclein, alpha (non A4 component of amyloid precursor)	GABA/Glutamate
G12	Rn.220332	NM_198757	Srr	Serine racemase	Glutamate
H01	Rn.94978	NM_031144	Actb	Actin, beta	Housekeeping gene
H02	Rn.1868	NM_012512	B2m	Beta-2 microglobulin	Housekeeping gene
H03	Rn.47	NM_012583	Hprt1	Hypoxanthine phosphoribosyltransferase 1	Housekeeping gene
H04	Rn.107896	NM_017025	Ldha	Lactate dehydrogenase A	Housekeeping gene
H05	Rn.973	NM_001007604	Rplp1	Ribosomal protein, large, P1	Housekeeping gene
H06	N/A	U26919	RGDC	Rat Genomic DNA Contamination	-
H07	N/A	SA_00104	RTC	Reverse Transcription Control	-
H08	N/A	SA_00104	RTC	Reverse Transcription Control	-
H09	N/A	SA_00104	RTC	Reverse Transcription Control	-
H10	N/A	SA_00103	PPC	Positive PCR Control	-
H11	N/A	SA_00103	PPC	Positive PCR Control	-
H12	N/A	SA_00103	PPC	Positive PCR Control	-
